# Genomic and Phenotypic Comparison of Polyhydroxyalkanoates Producing Strains of genus *Caldimonas/Schlegelella*

**DOI:** 10.1101/2023.09.27.559687

**Authors:** Jana Musilova, Xenie Kourilova, Kristyna Hermankova, Matej Bezdicek, Anastasiia Ieremenko, Pavel Dvorak, Stanislav Obruca, Karel Sedlar

## Abstract

Polyhydroxyalkanoates (PHAs) have emerged as an ecologically friendly alternative to conventional polyesters. In this study, we present a comprehensive analysis of the genomic and phenotypic characteristics of three non-model thermophilic bacteria known for their ability to produce PHAs: *Schlegelella aquatica* LMG 23380^T^, *Caldimonas thermodepolymerans* DSM 15264, and *C. thermodepolymerans* LMG 21645 accompanied by a comparison with the type strain *C. thermodepolymerans* DSM 15344^T^. We have assembled the first complete genomes of these three bacteria and performed the structural and functional annotation. This analysis has provided valuable insights into the biosynthesis of PHAs and has allowed us to propose a comprehensive scheme for the carbohydrate metabolism in the studied bacteria. Through phylogenomic analysis, we have confirmed the synonymity between *Caldimonas* and *Schlegelella* genera, and further demonstrated that *S. aquatica* and *S. koreensis*, currently classified as orphan species, belong to the *Caldimonas* genus.

**Summary:** The genomic and phenotypic analysis of *Schlegelella aquatica* LMG 23380^T^ and *Caldimonas thermodepolymerans* DSM 15264 and LMG 21645 sheds light on the production of sustainable polyesters known as polyhydroxyalkanoates (PHAs). The genome assembly and functional annotation highlight key genes related to PHA production and other important traits. Notably, *C. thermodepolymerans* stands out with its unique *xyl* operon, making it a highly promising candidate for biotechnological PHA production from xylose-rich lignocellulosic resources. The study emphasizes the importance of a polyphasic approach combining genotypic and phenotypic analyses in prokaryotic taxonomy, emphasizing the need for exploration in the genomic era. By uncovering the key traits of these bacteria, this research opens new horizons towards sustainable production of environmentally friendly polyesters.
