## Supplementary File 2 for "Genomic and Phenotypic Comparison of Polyhydroxyalkanoates Producing Strains of genus *Caldimonas/Schlegelella*"

### Sheet: C. thermodepolymerans DSM15344T
Gentamycin concentration, µg/ml	OD, replicate 1	OD, replicate 2
0	1.254	1.307
2.5	0.06	0.062
5	0.048	0.054
7	0.057	0.047
12.5	0.057	0.047
25	0.05	0.048
50	0.053	0.051
100	0.057	0.051
150	0.054	0.051
200	0.053	0.054
Kanamycin concentration, µg/ml	OD, replicate 1	OD, replicate 2
0	1.248	1.196
2.5	0.053	0.061
5	0.056	0.052
7	0.05	0.052
12.5	0.046	0.054
25	0.047	0.049
50	0.052	0.053
100	0.055	0.053
150	0.052	0.058
200	0.053	0.053
Tetracycline concentration, µg/ml	OD, replicate 1	OD, replicate 2
0	1.315	1.263
2.5	0.541	0.776
5	0.069	0.088
7	0.063	0.074
12.5	0.053	0.057
25	0.054	0.056
50	0.058	0.058
100	0.057	0.051
150	0.055	0.056
200	0.057	0.055
Chloramphenicol concentration, µg/ml	OD, replicate 1	OD, replicate 2
0	1.354	1.375
2.5	0.062	0.063
5	0.061	0.062
7	0.047	0.048
12.5	0.05	0.049
25	0.047	0.048
50	0.046	0.048
100	0.041	0.053
150	0.043	0.051
200	0.04	0.041
Streptomycin concentration, µg/ml	OD, replicate 1	OD, replicate 2
0	1.283	1.346
2.5	0.618	0.78
5	0.889	0.952
7	0.88	0.989
12.5	0.917	0.82
25	0.711	0.65
50	0.745	0.435
100	0.877	0.893
150	0.563	0.949
200	0.895	0.897
300	0.878	0.885
400	0.786	0.797
500	0.714	0.857

### Sheet: C. thermodepolymerans DSM15264
Gentamycin concentration, µg/ml	OD, replicate 1	OD, replicate 2
0	1.528	1.555
2.5	0.063	0.06
5	0.02	0.027
7	0.032	0.035
12.5	0.024	0.034
25	0.031	0.023
50	0.025	0.025
100	0.026	0.026
150	0.028	0.031
200	0.032	0.027
Kanamycin concentration, µg/ml	OD, replicate 1	OD, replicate 2
0	1.567	1.593
2.5	0.061	0.064
5	0.026	0.031
7	0.031	0.024
12.5	0.028	0.032
25	0.026	0.027
50	0.032	0.028
100	0.035	0.031
150	0.026	0.024
200	0.022	0.029
Tetracycline concentration, µg/ml	OD, replicate 1	OD, replicate 2
0	1.556	1.524
2.5	1.064	1.097
5	0.518	0.574
7	0.331	0.318
12.5	0.048	0.036
25	0.032	0.026
50	0.031	0.028
100	0.028	0.031
150	0.029	0.025
200	0.031	0.032
Chloramphenicol concentration, µg/ml	OD, replicate 1	OD, replicate 2
0	1.581	1.552
2.5	1.118	1.125
5	0.031	0.028
7	0.026	0.024
12.5	0.023	0.031
25	0.027	0.032
50	0.032	0.029
100	0.025	0.023
150	0.031	0.032
200	0.032	0.028
Streptomycin concentration, µg/ml	OD, replicate 1	OD, replicate 2
0	1.542	1.594
2.5	0.513	0.543
5	0.59	0.568
7	0.575	0.563
12.5	0.551	0.536
25	0.595	0.572
50	0.582	0.541
100	0.599	0.557
150	0.528	0.524
200	0.474	0.465
300	0.494	0.438
400	0.504	0.486
500	0.469	0.457

### Sheet: C. thermodepolymerans LMG21645
Gentamycin concentration, µg/ml	OD, replicate 1	OD, replicate 2
0	1.561	1.556
2.5	1.203	1.185
5	0.873	0.834
7	0.043	0.035
12.5	0.049	0.047
25	0.048	0.041
50	0.036	0.038
100	0.042	0.046
150	0.045	0.049
200	0.049	0.038
Kanamycin concentration, µg/ml	OD, replicate 1	OD, replicate 2
0	1.573	1.559
2.5	0.903	0.951
5	0.62	0.653
7	0.064	0.068
12.5	0.068	0.062
25	0.065	0.067
50	0.06	0.058
100	0.057	0.054
150	0.057	0.055
200	0.053	0.052
Tetracycline concentration, µg/ml	OD, replicate 1	OD, replicate 2
0	1.526	1.549
2.5	1.07	1.125
5	0.068	0.064
7	0.056	0.051
12.5	0.051	0.051
25	0.048	0.038
50	0.049	0.043
100	0.043	0.047
150	0.038	0.049
200	0.045	0.034
Chloramphenicol concentration, µg/ml	OD, replicate 1	OD, replicate 2
0	1.534	1.547
2.5	1.224	1.196
5	0.04	0.038
7	0.044	0.044
12.5	0.047	0.042
25	0.039	0.035
50	0.045	0.041
100	0.036	0.048
150	0.041	0.049
200	0.043	0.041
Streptomycin concentration, µg/ml	OD, replicate 1	OD, replicate 2
0	1.592	1.536
2.5	0.821	0.84
5	0.861	0.871
7	0.868	0.874
12.5	0.867	0.862
25	0.707	0.705
50	0.874	0.796
100	0.804	0.824
150	0.693	0.758
200	0.868	0.816
300	0.795	0.767
400	0.716	0.734
500	0.763	0.752

### Sheet: S. aquatica LMG23380T
Gentamycin concentration, µg/ml	OD, replicate 1	OD, replicate 2
0	1.563	1.524
2.5	0.941	0.847
5	1.023	0.954
7	0.984	0.936
12.5	1.037	1.025
25	0.017	0.021
50	0.02	0.015
100	0.027	0.032
150	0.025	0.027
200	0.018	0.021
Kanamycin concentration, µg/ml	OD, replicate 1	OD, replicate 2
0	1.585	1.567
2.5	0.693	0.731
5	0.856	0.948
7	0.967	0.822
12.5	0.024	0.024
25	0.02	0.028
50	0.025	0.016
100	0.038	0.031
150	0.033	0.027
200	0.022	0.024
Tetracycline concentration, µg/ml	OD, replicate 1	OD, replicate 2
0	1.523	1.572
2.5	0.446	0.428
5	0.067	0.074
7	0.035	0.026
12.5	0.034	0.023
25	0.028	0.031
50	0.019	0.032
100	0.038	0.036
150	0.021	0.032
200	0.034	0.026
Chloramphenicol concentration, µg/ml	OD, replicate 1	OD, replicate 2
0	1.553	1.534
2.5	0.796	0.825
5	0.092	0.087
7	0.011	0.026
12.5	0.021	0.016
25	0.034	0.021
50	0.029	0.035
100	0.031	0.031
150	0.022	0.028
200	0.024	0.024
Streptomycin concentration, µg/ml	OD, replicate 1	OD, replicate 2
0	1.576	1.561
2.5	1.31	1.293
5	1.159	1.168
7	1.208	1.194
12.5	1.198	1.186
25	1.184	1.197
50	1.15	1.205
100	1.098	1.114
150	1.123	1.153
200	1.1	1.132
300	1.065	1.141
400	0.022	0.034
500	0.025	0.028
